# G2PDeep-v2: a web-based deep-learning framework for phenotype prediction and biomarker discovery using multi-omics data

**DOI:** 10.1101/2024.09.10.612292

**Authors:** Shuai Zeng, Trinath Adusumilli, Sania Zafar Awan, Manish Sridhar Immadi, Dong Xu, Trupti Joshi

## Abstract

The G2PDeep-v2 server is a web-based platform powered by deep learning, for phenotype prediction and markers discovery from multi-omics data in any organisms including humans, plants, animals, and viruses. The server provides multiple services for researchers to create deep-learning models through an interactive interface and train these models using an automated hyperparameter tuning algorithm on high-performance computing resources. Users can visualize the results of phenotype and markers predictions and perform Gene Set Enrichment Analysis for the significant markers to provide insights into the molecular mechanisms underlying complex diseases and other biological processes. The G2PDeep-v2 server is publicly available at https://g2pdeep.org/.
