## Supplementary material for "G2PDeep-v2: a web-based deep-learning framework for phenotype prediction and biomarker discovery using multi-omics data": supplementary table S1 - the range of suggested hyperparameters.xlsx

### Sheet: suggested hyperparameters
Model	Name of hyperparameter	Range of suggested hyperparameter
CNN	Number of CNN layer	[1, 3]
	Size of kernel for CNN layer	[2, 16]
	Size of filter for CNN layer	[2, 10]
	Number of DNN layer	[1, 3]
	Number of neuron in DNN layer	[2, 128]
SVM/SVR	Regularization parameter (C)	[0.01, 1]
	Tolerance for stopping criterion	[0.00001, 0.1]
Logistic Regression	Inverse of regularization strength	[0.001, 0.1]
Decision Tree	Maximum depth	[1, 50]
	Minimum samples per leaf	[1, 100]
	Minimum samples per split	[1, 100]
	Maximum number of features	[1, 1000]
Random Forest	Number of trees in the forest	[1, 30]
	Maximum depth	[1, 50]
	Minimum samples per leaf	[1, 100]
	Minimum samples per split	[1, 100]
	Maximum number of features	[1, 1000]
