## Supplementary material for "G2PDeep-v2: a web-based deep-learning framework for phenotype prediction and biomarker discovery using multi-omics data": supplementary table S2 - performance on 6 uniform datasets.xlsx

### Sheet: MASTERSHEET
Table 1: Best AUC for each combination of multi-omics data
omics_data	Omics-1	Omics-2	Omics-3
BLCA	multi-CNN methylation (0.71)	multi-CNN CNV_methylation (0.75)	multi-CNN CNV_Protein_methylation (0.74)
BRCA	multi-CNN SNP (0.91)	multi-CNN Protein_ SNP (0.91)	multi-CNN SNP_Protein_methylation (0.92)
HNSC	multi-CNN protein (0.69)	multi-CNN mirna_methylation (0.70)	multi-CNN RNAseq_CNV_miRNA (0.68)
LUSC	multi-CNN RNAseq (0.64)	multi-CNN CNV_methylation (0.65)	multi-CNN RNAseq_CNV_miRNA (0.68)
LUAD	Logistic_regression methylation (0.64)	multi-CNN RNAseq_miRNA (0.66)	multi-CNN RNAseq_Protein_methylation (0.65)
SARC	multi-CNN methylation (0.74)	multi-CNN SNP_methylation (0.75)	multi-CNN CNV_Protein_methylation (0.76)
SKCM	multi-CNN protein (0.78)	multi-CNN mirna_methylation (0.78)	multi-CNN RNAseq_Protein_methylation (0.79)
THCA	multi-CNN SNP (0.91)	SVM miRNA_ SNP (0.91)	SVM CNV_miRNA_methylation (0.74)
Table 2: Summary of number of features
Study	Number of features
	Gene expression	miRNA expression	DNA methylation	protein expression	SNP	CNV
BLCA	20533	1048	300869	225	18634	24778
HNSC	20533	1048	300973	239	17796	24778
LUAD	20533	1048	300822	239	18950	24778
LUSC	20533	1048	300970	239	18822	24778
SARC	20533	1048	299776	219	12422	24778
SKCM	20533	1048	300455	225	19488	24778
Table 3: Summary of number of patient cohorts
Study	Total no. of examples	No. of LTS	No. of Non-LTS	% LST	% Non-LTS	Difference
BLCA	42	15	27	35.71	64.29	28.57
HNSC	39	14	25	35.9	64.1	28.21
LUAD	33	16	17	48.48	51.52	3.03
LUSC	28	15	13	53.57	46.43	7.14
SARC	26	15	11	57.69	42.31	15.38
SKCM	41	29	12	70.73	29.27	41.46

### Sheet: BLCA
study	combination of multi-omics	our proposed multi-CNN	Decision Tree (DT)	Logistic Regression (LR)	Random Forest (RF)	Support Vector Machine (SVM)
BLCA	CNV	0.704	0.556	0.642	0.666	0.643
	Methylation	0.717	0.507	0.694	0.705	0.715
	Protein	0.692	0.517	0.617	0.681	0.607
	RNAseq	0.667	0.541	0.647	0.664	0.674
	SNP	0.706	0.667	0.671	0.708	0.718
	miRNA	0.701	0.497	0.641	0.628	0.682
	CNV | Methylation	0.752	0.469	0.693	0.711	0.658
	CNV | Protein	0.703	0.522	0.64	0.674	0.636
	CNV | SNP	0.702	0.648	0.656	0.691	0.63
	CNV | miRNA	0.704	0.546	0.634	0.712	0.642
	Protein | Methylation	0.722	0.541	0.685	0.689	0.702
	Protein | SNP	0.718	0.604	0.65	0.71	0.716
	RNAseq | CNV	0.701	0.527	0.668	0.678	0.619
	RNAseq | Methylation	0.717	0.522	0.666	0.711	0.674
	RNAseq | Protein	0.688	0.522	0.649	0.665	0.671
	RNAseq | SNP	0.705	0.488	0.645	0.695	0.671
	RNAseq | miRNA	0.686	0.536	0.657	0.674	0.679
	SNP | Methylation	0.727	0.527	0.702	0.703	0.738
	miRNA | Methylation	0.735	0.493	0.701	0.708	0.716
	miRNA | Protein	0.717	0.541	0.61	0.675	0.671
	miRNA | SNP	0.727	0.594	0.674	0.679	0.73
	CNV | Protein | Methylation	0.748	0.537	0.694	0.7	0.64
	CNV | Protein | SNP	0.708	0.589	0.656	0.687	0.629
	CNV | SNP | Methylation	0.733	0.532	0.701	0.694	0.652
	CNV | miRNA | Methylation	0.73	0.507	0.692	0.696	0.645
	CNV | miRNA | Protein	0.708	0.517	0.635	0.691	0.652
	CNV | miRNA | SNP	0.708	0.642	0.649	0.708	0.649
	Protein | SNP | Methylation	0.736	0.526	0.694	0.703	0.727
	RNAseq | CNV | Methylation	0.72	0.522	0.689	0.696	0.668
	RNAseq | CNV | Protein	0.709	0.521	0.667	0.669	0.617
	RNAseq | CNV | SNP	0.709	0.532	0.677	0.678	0.624
	RNAseq | CNV | miRNA	0.709	0.517	0.668	0.675	0.618
	RNAseq | Protein | Methylation	0.721	0.546	0.666	0.699	0.638
	RNAseq | Protein | SNP	0.704	0.546	0.646	0.683	0.671
	RNAseq | SNP | Methylation	0.716	0.532	0.674	0.693	0.641
	RNAseq | miRNA | Methylation	0.711	0.488	0.682	0.712	0.66
	RNAseq | miRNA | Protein	0.695	0.546	0.662	0.663	0.676
	RNAseq | miRNA | SNP	0.729	0.536	0.658	0.683	0.683
	miRNA | Protein | Methylation	0.72	0.522	0.696	0.708	0.707
	miRNA | Protein | SNP	0.728	0.589	0.677	0.697	0.733
	miRNA | SNP | Methylation	0.735	0.566	0.708	0.705	0.742
Note
The value highlighted in RED denotes the best-performing model among various combinations of multi-omics data
The value highlighted in GREEN denotes the 2nd best-performing model among various combinations of multi-omics data
The value highlighted in BLUE denotes the 3rd best-performing model among various combinations of multi-omics data

### Sheet: BRCA
study	combination of multi-omics	our proposed multi-CNN	Decision Tree (DT)	Logistic Regression (LR)	Random Forest (RF)	Support Vector Machine (SVM)
BRCA	CNV	0.892	0.777	0.836	0.862	0.864			0.916
	Methylation	0.914	0.822	0.889	0.903	0.906			0.916
	Protein	0.907	0.772	0.857	0.891	0.876			0.92
	RNAseq	0.904	0.722	0.854	0.9	0.894
	SNP	0.916	0.827	0.863	0.878	0.875
	miRNA	0.895	0.723	0.851	0.879	0.875
	CNV | Methylation	0.904	0.763	0.887	0.902	0.862
	CNV | Protein	0.903	0.742	0.843	0.863	0.864
	CNV | SNP	0.894	0.792	0.846	0.865	0.873
	CNV | miRNA	0.891	0.772	0.839	0.862	0.875
	Protein | Methylation	0.914	0.817	0.886	0.89	0.911
	Protein | SNP	0.904	0.806	0.892	0.871	0.89
	RNAseq | CNV	0.892	0.767	0.834	0.872	0.866
	RNAseq | Methylation	0.909	0.817	0.888	0.907	0.907
	RNAseq | Protein	0.911	0.782	0.855	0.884	0.881
	RNAseq | SNP	0.903	0.792	0.87	0.887	0.876
	RNAseq | miRNA	0.895	0.767	0.841	0.88	0.876
	SNP | Methylation	0.909	0.787	0.89	0.9	0.91
	miRNA | Methylation	0.916	0.758	0.882	0.885	0.909
	miRNA | Protein	0.909	0.757	0.856	0.893	0.874
	miRNA | SNP	0.9	0.777	0.855	0.86	0.901
	CNV | Protein | Methylation	0.911	0.803	0.888	0.892	0.863
	CNV | Protein | SNP	0.893	0.787	0.849	0.865	0.877
	CNV | SNP | Methylation	0.907	0.832	0.888	0.898	0.862
	CNV | miRNA | Methylation	0.907	0.803	0.883	0.9	0.863
	CNV | miRNA | Protein	0.892	0.777	0.842	0.871	0.874
	CNV | miRNA | SNP	0.893	0.817	0.843	0.866	0.872
	Protein | SNP | Methylation	0.92	0.783	0.89	0.895	0.908
	RNAseq | CNV | Methylation	0.903	0.778	0.887	0.905	0.862
	RNAseq | CNV | Protein	0.892	0.786	0.84	0.862	0.861
	RNAseq | CNV | SNP	0.894	0.821	0.843	0.87	0.876
	RNAseq | CNV | miRNA	0.894	0.802	0.838	0.867	0.873
	RNAseq | Protein | Methylation	0.911	0.768	0.887	0.89	0.915
	RNAseq | Protein | SNP	0.909	0.772	0.884	0.88	0.875
	RNAseq | SNP | Methylation	0.914	0.812	0.891	0.889	0.907
	RNAseq | miRNA | Methylation	0.905	0.807	0.882	0.883	0.906
	RNAseq | miRNA | Protein	0.907	0.772	0.855	0.877	0.866
	RNAseq | miRNA | SNP	0.901	0.777	0.859	0.869	0.875
	miRNA | Protein | Methylation	0.918	0.758	0.883	0.897	0.907
	miRNA | Protein | SNP	0.906	0.777	0.867	0.86	0.874
	miRNA | SNP | Methylation	0.913	0.738	0.882	0.894	0.909
Note
The value highlighted in RED denotes the best-performing model among various combinations of multi-omics data
The value highlighted in GREEN denotes the 2nd best-performing model among various combinations of multi-omics data
The value highlighted in BLUE denotes the 3rd best-performing model among various combinations of multi-omics data

### Sheet: HNSC
study	combination of multi-omics	our proposed multi-CNN	Decision Tree (DT)	Logistic Regression (LR)	Random Forest (RF)	Support Vector Machine (SVM)
HNSC	CNV	0.656	0.583	0.535	0.585	0.665			0.694
	Methylation	0.638	0.546	0.579	0.595	0.631			0.702
	Protein	0.694	0.582	0.609	0.681	0.646			0.689
	RNAseq	0.671	0.459	0.576	0.607	0.626
	SNP	0.666	0.588	0.605	0.622	0.651
	miRNA	0.666	0.536	0.597	0.573	0.655
	CNV | Methylation	0.649	0.485	0.554	0.61	0.645
	CNV | Protein	0.659	0.598	0.545	0.587	0.673
	CNV | SNP	0.662	0.608	0.538	0.564	0.665
	CNV | miRNA	0.662	0.535	0.556	0.581	0.655
	Protein | Methylation	0.671	0.552	0.583	0.599	0.638
	Protein | SNP	0.702	0.577	0.657	0.653	0.641
	RNAseq | CNV	0.67	0.484	0.58	0.616	0.643
	RNAseq | Methylation	0.673	0.51	0.579	0.602	0.639
	RNAseq | Protein	0.686	0.495	0.594	0.623	0.622
	RNAseq | SNP	0.676	0.5	0.588	0.612	0.627
	RNAseq | miRNA	0.672	0.541	0.568	0.618	0.623
	SNP | Methylation	0.653	0.495	0.579	0.591	0.624
	miRNA | Methylation	0.662	0.557	0.574	0.593	0.62
	miRNA | Protein	0.685	0.489	0.578	0.618	0.643
	miRNA | SNP	0.656	0.526	0.588	0.591	0.64
	CNV | Protein | Methylation	0.661	0.536	0.558	0.588	0.634
	CNV | Protein | SNP	0.661	0.577	0.548	0.569	0.666
	CNV | SNP | Methylation	0.658	0.578	0.555	0.581	0.643
	CNV | miRNA | Methylation	0.659	0.526	0.552	0.592	0.622
	CNV | miRNA | Protein	0.659	0.583	0.554	0.571	0.656
	CNV | miRNA | SNP	0.656	0.536	0.553	0.56	0.657
	Protein | SNP | Methylation	0.66	0.546	0.585	0.558	0.628
	RNAseq | CNV | Methylation	0.668	0.526	0.584	0.592	0.614
	RNAseq | CNV | Protein	0.67	0.536	0.579	0.618	0.622
	RNAseq | CNV | SNP	0.676	0.464	0.58	0.6	0.647
	RNAseq | CNV | miRNA	0.689	0.49	0.578	0.608	0.608
	RNAseq | Protein | Methylation	0.668	0.557	0.581	0.599	0.631
	RNAseq | Protein | SNP	0.674	0.536	0.594	0.601	0.631
	RNAseq | SNP | Methylation	0.675	0.526	0.584	0.601	0.637
	RNAseq | miRNA | Methylation	0.667	0.562	0.576	0.608	0.633
	RNAseq | miRNA | Protein	0.683	0.526	0.578	0.612	0.627
	RNAseq | miRNA | SNP	0.682	0.495	0.586	0.619	0.624
	miRNA | Protein | Methylation	0.679	0.546	0.584	0.62	0.633
	miRNA | Protein | SNP	0.684	0.464	0.614	0.608	0.647
	miRNA | SNP | Methylation	0.654	0.557	0.578	0.594	0.643
Note
The value highlighted in RED denotes the best-performing model among various combinations of multi-omics data
The value highlighted in GREEN denotes the 2nd best-performing model among various combinations of multi-omics data
The value highlighted in BLUE denotes the 3rd best-performing model among various combinations of multi-omics data

### Sheet: LUSC
study	combination of multi-omics	our proposed multi-CNN	Decision Tree (DT)	Logistic Regression (LR)	Random Forest (RF)	Support Vector Machine (SVM)
LUSC	CNV	0.6	0.519	0.513	0.473	0.502			0.649
	Methylation	0.625	0.649	0.637	0.585	0.454			0.658
	Protein	0.55	0.453	0.551	0.574	0.475			0.683
	RNAseq	0.649	0.439	0.629	0.598	0.447
	SNP	0.608	0.468	0.421	0.426	0.581
	miRNA	0.578	0.453	0.6	0.535	0.513
	CNV | Methylation	0.658	0.613	0.558	0.544	0.481
	CNV | Protein	0.595	0.517	0.514	0.479	0.501
	CNV | SNP	0.562	0.525	0.509	0.504	0.498
	CNV | miRNA	0.581	0.461	0.519	0.518	0.502
	Protein | Methylation	0.633	0.555	0.644	0.597	0.458
	Protein | SNP	0.562	0.604	0.453	0.54	0.528
	RNAseq | CNV	0.602	0.403	0.595	0.557	0.461
	RNAseq | Methylation	0.649	0.598	0.633	0.516	0.434
	RNAseq | Protein	0.617	0.489	0.631	0.56	0.447
	RNAseq | SNP	0.649	0.453	0.605	0.567	0.446
	RNAseq | miRNA	0.651	0.439	0.624	0.606	0.439
	SNP | Methylation	0.628	0.548	0.63	0.584	0.456
	miRNA | Methylation	0.612	0.541	0.656	0.588	0.454
	miRNA | Protein	0.625	0.518	0.572	0.539	0.475
	miRNA | SNP	0.618	0.503	0.513	0.546	0.476
	CNV | Protein | Methylation	0.605	0.554	0.563	0.583	0.481
	CNV | Protein | SNP	0.584	0.59	0.511	0.491	0.497
	CNV | SNP | Methylation	0.624	0.599	0.559	0.55	0.482
	CNV | miRNA | Methylation	0.6	0.583	0.568	0.558	0.478
	CNV | miRNA | Protein	0.612	0.526	0.523	0.49	0.496
	CNV | miRNA | SNP	0.588	0.49	0.518	0.501	0.495
	Protein | SNP | Methylation	0.614	0.548	0.639	0.55	0.458
	RNAseq | CNV | Methylation	0.646	0.548	0.625	0.594	0.458
	RNAseq | CNV | Protein	0.63	0.461	0.595	0.562	0.461
	RNAseq | CNV | SNP	0.598	0.453	0.596	0.515	0.46
	RNAseq | CNV | miRNA	0.683	0.496	0.599	0.565	0.461
	RNAseq | Protein | Methylation	0.618	0.526	0.636	0.583	0.433
	RNAseq | Protein | SNP	0.633	0.439	0.604	0.591	0.445
	RNAseq | SNP | Methylation	0.68	0.584	0.628	0.567	0.432
	RNAseq | miRNA | Methylation	0.672	0.598	0.64	0.572	0.433
	RNAseq | miRNA | Protein	0.675	0.468	0.625	0.601	0.443
	RNAseq | miRNA | SNP	0.639	0.496	0.612	0.548	0.439
	miRNA | Protein | Methylation	0.629	0.591	0.656	0.529	0.452
	miRNA | Protein | SNP	0.564	0.533	0.506	0.533	0.474
	miRNA | SNP | Methylation	0.597	0.577	0.649	0.539	0.461
Note
The value highlighted in RED denotes the best-performing model among various combinations of multi-omics data
The value highlighted in GREEN denotes the 2nd best-performing model among various combinations of multi-omics data
The value highlighted in BLUE denotes the 3rd best-performing model among various combinations of multi-omics data

### Sheet: LUAD
study	combination of multi-omics	our proposed multi-CNN	Decision Tree (DT)	Logistic Regression (LR)	Random Forest (RF)	Support Vector Machine (SVM)
LUAD	CNV	0.626	0.454	0.581	0.516	0.544			0.643
	Methylation	0.617	0.503	0.643	0.508	0.496			0.663
	Protein	0.576	0.521	0.448	0.545	0.543			0.658
	RNAseq	0.615	0.497	0.538	0.595	0.604
	SNP	0.55	0.491	0.486	0.481	0.521
	miRNA	0.553	0.478	0.471	0.51	0.513
	CNV | Methylation	0.611	0.527	0.594	0.502	0.552
	CNV | Protein	0.611	0.522	0.58	0.508	0.546
	CNV | SNP	0.627	0.46	0.578	0.499	0.559
	CNV | miRNA	0.625	0.503	0.58	0.529	0.548
	Protein | Methylation	0.617	0.497	0.636	0.546	0.497
	Protein | SNP	0.631	0.491	0.462	0.483	0.511
	RNAseq | CNV	0.644	0.558	0.639	0.564	0.57
	RNAseq | Methylation	0.621	0.533	0.565	0.51	0.599
	RNAseq | Protein	0.629	0.57	0.533	0.572	0.604
	RNAseq | SNP	0.63	0.57	0.562	0.595	0.612
	RNAseq | miRNA	0.663	0.546	0.541	0.598	0.605
	SNP | Methylation	0.629	0.521	0.641	0.494	0.493
	miRNA | Methylation	0.56	0.533	0.648	0.502	0.498
	miRNA | Protein	0.576	0.497	0.413	0.556	0.51
	miRNA | SNP	0.594	0.472	0.51	0.525	0.477
	CNV | Protein | Methylation	0.637	0.497	0.593	0.504	0.552
	CNV | Protein | SNP	0.621	0.558	0.578	0.496	0.56
	CNV | SNP | Methylation	0.623	0.503	0.589	0.501	0.558
	CNV | miRNA | Methylation	0.623	0.484	0.586	0.477	0.553
	CNV | miRNA | Protein	0.65	0.528	0.578	0.507	0.549
	CNV | miRNA | SNP	0.624	0.514	0.571	0.499	0.559
	Protein | SNP | Methylation	0.642	0.497	0.636	0.456	0.494
	RNAseq | CNV | Methylation	0.642	0.497	0.636	0.552	0.553
	RNAseq | CNV | Protein	0.645	0.497	0.639	0.577	0.57
	RNAseq | CNV | SNP	0.643	0.565	0.638	0.586	0.572
	RNAseq | CNV | miRNA	0.631	0.577	0.64	0.58	0.573
	RNAseq | Protein | Methylation	0.658	0.515	0.567	0.576	0.6
	RNAseq | Protein | SNP	0.634	0.559	0.557	0.581	0.612
	RNAseq | SNP | Methylation	0.615	0.546	0.578	0.565	0.528
	RNAseq | miRNA | Methylation	0.603	0.527	0.566	0.523	0.593
	RNAseq | miRNA | Protein	0.618	0.576	0.54	0.579	0.605
	RNAseq | miRNA | SNP	0.636	0.559	0.561	0.574	0.61
	miRNA | Protein | Methylation	0.594	0.539	0.641	0.503	0.496
	miRNA | Protein | SNP	0.608	0.534	0.451	0.56	0.486
	miRNA | SNP | Methylation	0.58	0.485	0.645	0.552	0.496
Note
The value highlighted in RED denotes the best-performing model among various combinations of multi-omics data
The value highlighted in GREEN denotes the 2nd best-performing model among various combinations of multi-omics data
The value highlighted in BLUE denotes the 3rd best-performing model among various combinations of multi-omics data

### Sheet: SARC
study	combination of multi-omics	our proposed multi-CNN	Decision Tree (DT)	Logistic Regression (LR)	Random Forest (RF)	Support Vector Machine (SVM)
SARC	CNV	0.72	0.571	0.629	0.672	0.685			0.739
	Methylation	0.739	0.515	0.695	0.647	0.709			0.759
	Protein	0.693	0.515	0.643	0.715	0.71			0.76
	RNAseq	0.656	0.625	0.634	0.65	0.601
	SNP	0.625	0.54	0.549	0.548	0.629
	miRNA	0.611	0.477	0.565	0.548	0.522
	CNV | Methylation	0.759	0.532	0.637	0.675	0.701
	CNV | Protein	0.71	0.656	0.632	0.654	0.688
	CNV | SNP	0.742	0.532	0.633	0.668	0.687
	CNV | miRNA	0.739	0.508	0.63	0.654	0.681
	Protein | Methylation	0.729	0.508	0.702	0.656	0.708
	Protein | SNP	0.673	0.58	0.654	0.661	0.67
	RNAseq | CNV	0.736	0.641	0.598	0.695	0.679
	RNAseq | Methylation	0.716	0.468	0.642	0.679	0.634
	RNAseq | Protein	0.682	0.618	0.629	0.657	0.614
	RNAseq | SNP	0.651	0.65	0.621	0.648	0.6
	RNAseq | miRNA	0.685	0.625	0.615	0.65	0.601
	SNP | Methylation	0.75	0.492	0.697	0.658	0.709
	miRNA | Methylation	0.744	0.539	0.688	0.605	0.7
	miRNA | Protein	0.676	0.531	0.634	0.661	0.577
	miRNA | SNP	0.612	0.532	0.549	0.547	0.545
	CNV | Protein | Methylation	0.76	0.523	0.637	0.642	0.699
	CNV | Protein | SNP	0.733	0.664	0.634	0.667	0.688
	CNV | SNP | Methylation	0.735	0.516	0.636	0.658	0.7
	CNV | miRNA | Methylation	0.742	0.5	0.627	0.65	0.701
	CNV | miRNA | Protein	0.727	0.578	0.629	0.65	0.683
	CNV | miRNA | SNP	0.716	0.554	0.631	0.64	0.683
	Protein | SNP | Methylation	0.734	0.499	0.701	0.639	0.71
	RNAseq | CNV | Methylation	0.733	0.484	0.607	0.63	0.7
	RNAseq | CNV | Protein	0.748	0.665	0.599	0.658	0.679
	RNAseq | CNV | SNP	0.717	0.618	0.598	0.666	0.679
	RNAseq | CNV | miRNA	0.719	0.632	0.595	0.671	0.685
	RNAseq | Protein | Methylation	0.725	0.523	0.644	0.674	0.636
	RNAseq | Protein | SNP	0.673	0.602	0.62	0.668	0.599
	RNAseq | SNP | Methylation	0.727	0.507	0.642	0.648	0.642
	RNAseq | miRNA | Methylation	0.722	0.538	0.637	0.628	0.642
	RNAseq | miRNA | Protein	0.677	0.602	0.61	0.618	0.595
	RNAseq | miRNA | SNP	0.654	0.641	0.601	0.656	0.601
	miRNA | Protein | Methylation	0.731	0.531	0.692	0.644	0.699
	miRNA | Protein | SNP	0.666	0.5	0.589	0.549	0.57
	miRNA | SNP | Methylation	0.739	0.508	0.684	0.684	0.704
Note
The value highlighted in RED denotes the best-performing model among various combinations of multi-omics data
The value highlighted in GREEN denotes the 2nd best-performing model among various combinations of multi-omics data
The value highlighted in BLUE denotes the 3rd best-performing model among various combinations of multi-omics data

### Sheet: SKCM
study	combination of multi-omics	our proposed multi-CNN	Decision Tree (DT)	Logistic Regression (LR)	Random Forest (RF)	Support Vector Machine (SVM)
SKCM	CNV	0.735	0.597	0.579	0.664	0.714			0.785
	Methylation	0.763	0.611	0.755	0.746	0.769			0.785
	Protein	0.785	0.621	0.725	0.757	0.78			0.791
	RNAseq	0.77	0.601	0.577	0.707	0.741
	SNP	0.741	0.621	0.704	0.701	0.71
	miRNA	0.749	0.625	0.749	0.732	0.752
	CNV | Methylation	0.768	0.641	0.646	0.747	0.715
	CNV | Protein	0.776	0.587	0.584	0.685	0.717
	CNV | SNP	0.739	0.626	0.615	0.676	0.739
	CNV | miRNA	0.739	0.636	0.598	0.687	0.708
	Protein | Methylation	0.766	0.611	0.757	0.756	0.77
	Protein | SNP	0.763	0.646	0.732	0.724	0.685
	RNAseq | CNV	0.757	0.596	0.591	0.699	0.721
	RNAseq | Methylation	0.78	0.577	0.653	0.742	0.739
	RNAseq | Protein	0.77	0.636	0.585	0.709	0.743
	RNAseq | SNP	0.768	0.596	0.637	0.719	0.734
	RNAseq | miRNA	0.769	0.616	0.582	0.712	0.749
	SNP | Methylation	0.78	0.645	0.757	0.752	0.765
	miRNA | Methylation	0.785	0.611	0.752	0.745	0.766
	miRNA | Protein	0.776	0.61	0.739	0.76	0.762
	miRNA | SNP	0.761	0.571	0.721	0.705	0.719
	CNV | Protein | Methylation	0.77	0.611	0.649	0.764	0.711
	CNV | Protein | SNP	0.732	0.631	0.617	0.695	0.729
	CNV | SNP | Methylation	0.765	0.636	0.67	0.762	0.721
	CNV | miRNA | Methylation	0.773	0.567	0.655	0.751	0.719
	CNV | miRNA | Protein	0.728	0.561	0.599	0.705	0.692
	CNV | miRNA | SNP	0.731	0.601	0.621	0.705	0.747
	Protein | SNP | Methylation	0.785	0.62	0.757	0.744	0.766
	RNAseq | CNV | Methylation	0.773	0.601	0.624	0.749	0.724
	RNAseq | CNV | Protein	0.755	0.606	0.592	0.706	0.719
	RNAseq | CNV | SNP	0.764	0.655	0.609	0.72	0.72
	RNAseq | CNV | miRNA	0.762	0.611	0.59	0.712	0.717
	RNAseq | Protein | Methylation	0.791	0.596	0.655	0.758	0.752
	RNAseq | Protein | SNP	0.767	0.631	0.634	0.728	0.731
	RNAseq | SNP | Methylation	0.786	0.611	0.679	0.749	0.745
	RNAseq | miRNA | Methylation	0.778	0.586	0.661	0.758	0.746
	RNAseq | miRNA | Protein	0.773	0.63	0.593	0.713	0.735
	RNAseq | miRNA | SNP	0.767	0.635	0.639	0.722	0.746
	miRNA | Protein | Methylation	0.776	0.611	0.755	0.756	0.762
	miRNA | Protein | SNP	0.757	0.625	0.72	0.715	0.701
	miRNA | SNP | Methylation	0.788	0.611	0.751	0.766	0.764
Note
The value highlighted in RED denotes the best-performing model among various combinations of multi-omics data
The value highlighted in GREEN denotes the 2nd best-performing model among various combinations of multi-omics data
The value highlighted in BLUE denotes the 3rd best-performing model among various combinations of multi-omics data

### Sheet: THCA
study	combination of multi-omics	our proposed multi-CNN	Decision Tree (DT)	Logistic Regression (LR)	Random Forest (RF)	Support Vector Machine (SVM)
THCA	CNV	0.969	0.943	0.94	0.949	0.964			0.975
	Methylation	0.969	0.917	0.959	0.958	0.973			0.984
	Protein	0.974	0.898	0.944	0.961	0.971			0.982
	RNAseq	0.968	0.905	0.953	0.969	0.974
	SNP	0.975	0.956	0.946	0.964	0.949
	miRNA	0.974	0.93	0.974	0.969	0.966
	CNV | Methylation	0.976	0.898	0.948	0.952	0.974
	CNV | Protein	0.972	0.898	0.943	0.941	0.976
	CNV | SNP	0.973	0.956	0.938	0.948	0.971
	CNV | miRNA	0.976	0.93	0.96	0.969	0.972
	Protein | Methylation	0.975	0.892	0.958	0.965	0.968
	Protein | SNP	0.97	0.892	0.941	0.956	0.97
	RNAseq | CNV	0.972	0.911	0.939	0.96	0.974
	RNAseq | Methylation	0.972	0.88	0.968	0.964	0.968
	RNAseq | Protein	0.971	0.911	0.954	0.973	0.977
	RNAseq | SNP	0.976	0.885	0.962	0.977	0.973
	RNAseq | miRNA	0.977	0.911	0.961	0.974	0.969
	SNP | Methylation	0.963	0.892	0.959	0.967	0.973
	miRNA | Methylation	0.974	0.886	0.97	0.95	0.975
	miRNA | Protein	0.979	0.904	0.97	0.969	0.972
	miRNA | SNP	0.976	0.93	0.98	0.97	0.984
	CNV | Protein | Methylation	0.972	0.93	0.948	0.965	0.973
	CNV | Protein | SNP	0.972	0.911	0.94	0.952	0.979
	CNV | SNP | Methylation	0.973	0.879	0.948	0.967	0.974
	CNV | miRNA | Methylation	0.971	0.93	0.954	0.957	0.982
	CNV | miRNA | Protein	0.975	0.904	0.962	0.963	0.966
	CNV | miRNA | SNP	0.974	0.936	0.966	0.977	0.966
	Protein | SNP | Methylation	0.979	0.899	0.958	0.95	0.969
	RNAseq | CNV | Methylation	0.973	0.936	0.959	0.963	0.975
	RNAseq | CNV | Protein	0.972	0.878	0.943	0.969	0.979
	RNAseq | CNV | SNP	0.973	0.866	0.945	0.965	0.975
	RNAseq | CNV | miRNA	0.974	0.917	0.955	0.976	0.969
	RNAseq | Protein | Methylation	0.974	0.886	0.968	0.967	0.965
	RNAseq | Protein | SNP	0.976	0.911	0.957	0.969	0.974
	RNAseq | SNP | Methylation	0.975	0.924	0.968	0.959	0.965
	RNAseq | miRNA | Methylation	0.974	0.892	0.97	0.961	0.977
	RNAseq | miRNA | Protein	0.972	0.91	0.962	0.976	0.973
	RNAseq | miRNA | SNP	0.978	0.904	0.964	0.973	0.974
	miRNA | Protein | Methylation	0.965	0.905	0.969	0.962	0.97
	miRNA | Protein | SNP	0.976	0.91	0.973	0.97	0.969
	miRNA | SNP | Methylation	0.973	0.892	0.97	0.961	0.97
Note
The value highlighted in RED denotes the best-performing model among various combinations of multi-omics data
The value highlighted in GREEN denotes the 2nd best-performing model among various combinations of multi-omics data
The value highlighted in BLUE denotes the 3rd best-performing model among various combinations of multi-omics data
